# General dimensions of human brain morphometry inferred from genome-wide association data

**DOI:** 10.1101/2021.10.22.465437

**Authors:** Anna E. Fürtjes, Ryan Arathimos, Jonathan R. I. Coleman, James H. Cole, Simon R. Cox, Ian J. Deary, Javier de la Fuente, James W. Madole, Elliot M. Tucker-Drob, Stuart J. Ritchie

## Abstract

**Background:** Understanding the neurodegenerative mechanisms underlying cognitive declines in the general population may facilitate early detection of adverse health outcomes in late life. This study investigates biological pathways shared between brain morphometry, ageing, and cognitive ability.

**Methods:** We develop Genomic Principal Components Analysis *(genomic PCA)* to model general dimensions of variance in brain morphometry within brain networks at the level of their underlying genetic architecture. With genomic PCA we extract genetic principal components (PCs) that index global dimensions of genetic variance across phenotypes (unlike ancestral PCs that index genetic similarity between participants). Genomic PCA is applied to genome-wide association data for 83 brain regions which we calculated in 36,778 participants of the UK Biobank cohort. Using linkage disequilibrium score regression, we estimate genetic overlap between brain networks and indices of cognitive ability and brain ageing.

**Results:** A genomic principal component (PC) representing brain-wide dimensions of shared genetic architecture accounted for 40% of the genetic variance across 83 individual brain regions. Genomic PCs corresponding to canonical brain networks accounted for 47-65% of the genetic variance in the corresponding brain regions. These genomic PCs were negatively associated with brain age (*r_g_* = −0.34). Loadings of individual brain regions on the whole-brain genomic PC corresponded to sensitivity of a corresponding region to age (*r* = - 0.27). We identified positive genetic associations between genomic PCs of brain morphometry and general cognitive ability (*r_g_*= 0.17-0.21).

**Conclusion:** These results demonstrate substantial shared genetic etiology between connectome-wide dimensions of brain morphometry, ageing, and cognitive ability, which will help guide investigations into risk factors and potential interventions of ageing-related cognitive decline.
