## Supplementary_Tables for "General dimensions of human brain morphometry inferred from genome-wide association data"

### Sheet: STable 1
Supplementary Table 1. 83 cortical and subcortical grey-matter regions of interest
No. volumes	Region of interest	UK Biobank field ID
1.	Left banks of superior temporal sulcus	26789
2.	Left caudal anterior cingulate	26790
3.	Left caudal middle frontal	26791
4.	Left cuneus	26792
5.	Left entorhinal	26793
6.	Left fusiform	26794
7.	Left inferior parietal	26795
8.	Left inferior temporal	26796
9.	Left isthmus cingulate	26797
10.	Left lateral occipital	26798
11.	Left lateral orbitofrontal	26799
12.	Left lingual	26800
13.	Left medial orbitofrontal	26801
14.	Left middle temporal	26802
15.	Left parahippocampal	26803
16.	Left paracentral	26804
17.	Left pars opercularis	26805
18.	Left pars orbitalis	26806
19.	Left pars triangularis	26807
20.	Left pericalcarine	26808
21.	Left postcentral	26809
22.	Left posterior cingulate	26810
23.	Left precentral	26811
24.	Left precuneus	26812
25.	Left rostral anterior cingulate	26813
26.	Left rostral middle frontal	26814
27.	Left superior frontal	26815
28.	Left superior parietal	26816
29.	Left superior temporal	26817
30.	Left supramarginal	26818
31.	Left frontal pole	26819
32.	Left transverse temporal	26820
33.	Left insula	26821
34.	Right banks of superior temporal sulcus	26890
35.	Right caudal anterior cingulate	26891
36.	Right caudal middle frontal	26892
37.	Right cuneus	26893
38.	Right entorhinal	26894
39.	Right fusiform	26895
40.	Right inferior parietal	26896
41.	Right inferior temporal	26897
42.	Right isthmus cingulate	26898
43.	Right lateral occipital	26899
44.	Right lateral orbitofrontal	26900
45.	Right lingual	26901
46.	Right medial orbitofrontal	26902
47.	Right middle temporal	26903
48.	Right parahippocampal	26904
49.	Right paracentral	26905
50.	Right pars opercularis	26906
51.	Right pars orbitalis	26907
52.	Right pars triangularis	26908
53.	Right pericalcarine	26909
54.	Right postcentral	26910
55.	Right posterior cingulate	26911
56.	Right precentral	26912
57.	Right precuneus	26913
58.	Right rostral anterior cingulate	26914
59.	Right rostral middle frontal	26915
60.	Right superior frontal	26916
61.	Right superior parietal	26917
62.	Right superior temporal	26918
63.	Right supramarginal	26919
64.	Right frontal pole	26920
65.	Right transverse temporal	26921
66.	Right insula	26922
67.	Left thalamus proper	26558
68.	Left caudate	26559
69.	Left putamen	26560
70.	Left pallidum	26561
71.	Left hippocampus	26562
72.	Left amygdala	26563
73.	Left accumbens area	26564
74.	Left ventral diencephalon (DC)	26565
75.	Right thalamus proper	26589
76.	Right caudate	26590
77.	Right putamen	26591
78.	Right pallidum	26592
79.	Right hippocampus	26593
80.	Right amygdala	26594
81.	Right accumbens area	26595
82.	Right ventral diencephalon (DC)	26596
83.	Brain stem	26526
Note. This list excludes the right and left temporal pole. Both have been removed from category 192 in UK Biobank due to overwhelming amounts of missing data based on difficulties segmenting this area.
https://www.jiscmail.ac.uk/cgi-bin/webadmin?A2=ind2005&L=UKB-NEUROIMAGING&O=D&P=4857

### Sheet: STable 2
Supplementary Table 2. Network characterisation
Central Executive (8 nodes)	left inferior parietal (InfP)
	left rostral middle frontal (RosMF)
	left superior frontal (SupF)
	left superior parietal (SupP)
	right inferior parietal (InfP)
	right rostral middle frontal (RosMF)
	right superior frontal (SupF)
	right superior parietal (SupP)
Cingulo-opercular (10 nodes)	left thalamus proper (Tha)
	right thalamus proper (Tha)
	left caudal anterior cingulate (caACg)
	left rostral middle frontal (RosMF)
	left insula (Ins)
	left frontal pole (FPo)
	right caudal anterior cingulate (caACg)
	right rostral middle frontal (RosMF)
	right insula (Ins)
	right frontal pole (FPo)
Default mode (16 nodes)	left inferior parietal (InfP)
	left isthmus cingulate (IsCg)
	left medial orbitofrontal (MedO)
	left parahippocampal (PaHip)
	left precuneus (PrCun)
	left rostral anterior cingulate (RosACg)
	left superior frontal (SupF)
	left frontal pole (FPo)
	right inferior parietal (InfP)
	right isthmus cingulate (IsCg)
	right medial orbitofrontal (MedO)
	right parahippocampal (PaHip)
	right precuneus (PrCun)
	right rostral anterior cingulate (RosACg)
	right superior frontal (SupF)
	right frontal pole (FPo)
Hippocampal-Diencephalic (12 nodes)	left hippocampus (Hip)
	left ventral DC (VDC)
	right hippocampus (Hip)
	right ventral DC (VDC)
	left entorhinal (Ent)
	left fusiform (Fus)
	left isthmus cingulate (IsCg)
	left parahippocampal (PaHip)
	right entorhinal (Ent)
	right fusiform (Fus)
	right isthmus cingulate (IsCg)
	right parahippocampal (PaHip)
Multiple Demand (12 nodes)	left caudal anterior cingulate (CaACg)
	left caudal middle frontal (CaMF)
	left paracentral (PaC)
	left rostral middle frontal (RosMF)
	left superior parietal (SupP)
	left frontal pole (FPo)
	right caudal anterior cingulate (CaACg)
	right caudal middle frontal (CaMF)
	right paracentral (PaC)
	right rostral middle frontal (RosMF)
	right superior parietal (SupP)
	right frontal pole (FPo)
Parieto-Frontal Integration Theory (36 nodes)	left caudal anterior cingulate
	left superior temporal sulcus
	left caudal middle frontal
	left fusiform
	left inferior parietal
	left lateral occipital
	left middle temporal
	left pars opercularis
	left pars orbitalis
	left pars triangularis
	left precuneus
	left rostral anterior cingulate
	left rostral middle frontal
	left superior frontal
	left superior parietal
	left superior temporal
	left frontal pole
	left transverse temporal
	right superior temporal sulcus
	right caudal anterior cingulate
	right caudal middle frontal
	right fusiform
	right inferior parietal
	right lateral occipital
	right middle temporal
	right pars opercularis
	right pars orbitalis
	right pars triangularis
	right precuneus
	right rostral anterior cingulate
	right rostral middle frontal
	right superior frontal
	right superior parietal
	right superior temporal
	right frontal pole
	right transverse temporal
Salience (10 nodes)	left thalamus proper (Tha)
	left amygdala (Amg)
	left ventral DC (VDC)
	right thalamus proper (Tha)
	right amygdala (Amg)
	right ventral DC (VDC)
	left caudal anterior cingulate (caACg)
	left insula (Ins)
	right caudal anterior cingulate (caACg)
	right insula (Ins)
Sensorimotor (12 nodes)	left thalamus proper (Tha)
	left putamen (Put)
	right thalamus proper proper (Tha)
	right putamen (Put)
	right caudal middle frontal (CaMF)
	left paracentral (PaC)
	left postcentral (PosC)
	left precentral (PrC)
	left caudal middle frontal (CaMF)
	right paracentral (PaC)
	right postcentral (PosC)
	right precentral (PrC)
Temporo-Amygdala-Orbitofrontal (30 nodes)	left amygdala (Amg)
	right amygdala (Amg)
	left superior temporal sulcus (SupT)
	right superior temporal sulcus (SupT)
	left caudal anterior cingulate (caACg)
	left entorhinal (Ent)
	left fusiform (Fus)
	left inferior temporal (InfT)
	left isthmus cingulate (IsCg)
	left lateral orbitofrontal (LatO)
	left medial orbitofrontal (MedO)
	left middle temporal (MidT)
	left parahippocampal (PaHip)
	left posterior cingulate (PosCg)
	left rostral anterior cingulate (RosACg)
	left superior temporal (SupT)
	left transverse temporal (TraT)
	right caudal anterior cingulate (caACg)
	right entorhinal (Ent)
	right fusiform (Fus)
	right inferior temporal (InfT)
	right isthmus cingulate (IsCg)
	right lateral orbitofrontal (LatO)
	right medial orbitofrontal (MedO)
	right middle temporal (MidT)
	right parahippocampal (PaHip)
	right posterior cingulate (PosCg)
	right rostral anterior cingulate (RosACg)
	right superior temporal (SupT)
	right transverse temporal (TraT)
Note. The region abbreviations have been added with reference to Figure 1. There are no abbreviations for the regions included in the P-FIT, because Figure 1 does not display them for aesthetical reasons.

### Sheet: STable 3
Supplementary Table 3a. Descriptive statistics of PC loadings within genetic networks
			PC loadings
Network	Included volumes	% variance explained by 1st PC	Mean	SD	Median	Range
Whole brain	83	39.67	0.62	0.13	0.65	0.30-0.81
Central executive	8	65.23	0.81	0.06	0.81	0.74-0.88
Cingulo-opercular	10	47.5	0.68	0.12	0.67	0.52-0.90
Default mode	16	51.78	0.71	0.13	0.75	0.42-0.85
Hippocampal-diencephalic	12	47.63	0.69	0.04	0.68	0.64-0.74
Multiple demand	12	55.23	0.73	0.12	0.77	0.48-0.88
P-FIT	36	47.56	0.68	0.09	0.69	0.43-0.83
Salience	10	49.05	0.69	0.13	0.73	0.47-0.86
Sensorimotor	12	55.42	0.73	0.16	0.79	0.43-0.89
Temporo-amygdala-orbitofrontal	30	46.92	0.67	0.13	0.72	0.41-0.85
PC loadings were extracted using PCA of genetic correlations indicating genetic overlap between brain volumes. Included volumes indicates the number of regional volumes included in a network. Explained variance shows the genetic variance explained by the first genetic PC. Mean, standard deviation (SD), median, and range relate to the distribution of PC loadings within a network (Figure 4).
Supplementary Table 3b. Descriptive statistics of PC loadings within phenotypic canonical networks
Network	Included volumes	Explained variance (%)	Mean	SD	Median	Mode	Mini-mum	Maxi-mum
Whole brain	83	30.93	0.55	0.11	0.56	0.59	0.29	0.73
Central executive	8	53.06	0.73	0.06	0.74	0.77	0.64	0.78
Cingulo-opercular	10	38.69	0.6	0.17	0.7	0.72	0.33	0.78
Default mode	16	36.49	0.59	0.13	0.61	0.67	0.4	0.76
Hippocampal-diencephalic	12	38.09	0.61	0.1	0.58	0.54	0.5	0.76
Multiple demand	12	41.17	0.63	0.15	0.68	0.68	0.34	0.77
P-FIT	36	34.12	0.57	0.12	0.57	0.56	0.3	0.74
Salience	10	44.43	0.63	0.22	0.67	0.78	0.24	0.84
Sensorimotor	12	45.62	0.67	0.07	0.67	0.67	0.56	0.79
Temporo-amygdala-orbitofrontal	30	32.2	0.55	0.12	0.56	0.64	0.34	0.74
PC loadings were extracted using PCA of phenotypic correlations between brain volumes. Included volumes indicates the number of regional volumes included in a network. Explained variance shows the phenotypic variance explained by the first genetic PC. Mean, standard deviation (SD), median, and range relate to the distribution of PC loadings within a network (Figure 4).

### Sheet: STable 4
Supplementary Table 4. Model fit for genetic correlations between genetic general cognitive ability and each canonical network
Network	χ2	df	p-value	AIC	CFI	SRMR
Whole brain	157.75	20	2.04 x10-23	189.748	0.962	0.081
Central executive	142.04	20	2.07 x10-20	174.042	0.967	0.08
Cingulo-opercular	156.5	20	3.56 x10-23	188.497	0.964	0.08
Default mode	150.83	20	4.36 x10-22	182.83	0.965	0.082
Hippocampal-diencephalic	143.69	20	1.01 x10-20	175.686	0.965	0.08
Multiple demand	143.06	20	1.33 x10-20	175.057	0.966	0.079
P-FIT	161.08	20	4.65 x10-24	193.077	0.962	0.082
Salience	144.92	20	5.87 x10-21	176.919	0.965	0.08
Sensorimotor	146.2	20	3.34 x10-21	178.204	0.965	0.078
Temporo-amygdala-orbitofrontal	165.98	20	5.23 x10-25	197.98	0.96	0.084
AIC = Akaike Information Criterion, CFI = Comparative Fit Index, SRMR = Standardised Root Mean Square Residuals

### Sheet: STable 5
Supplementary Table 5. Fit indices for the comparison between freely-varying or constrained correlations with general cognitive ability between central executive and other networks
Comparison with central executive	χ2 test			constrained model			freely-varying model
	∆ χ2	∆ df	p	AIC	CFI	SRMR	AIC	CFI	SRMR
Cingulo-opercular	0.83	1	0.361	209.981	0.988	0.073	211.148	0.988	0.074
Default Mode	-0.17	1	1	198.202	0.994	0.075	200.375	0.994	0.075
Hippocampal-diencephalic	1.1	1	0.294	201.567	0.974	0.074	202.466	0.974	0.074
Multiple Demand	-0.58	1	1	199.321	0.993	0.073	201.906	0.993	0.073
P-FIT	0.79	1	0.375	217.691	0.995	0.075	218.904	0.995	0.075
Salience	0.05	1	0.831	214.194	0.976	0.073	216.149	0.976	0.073
Sensorimotor	0.04	1	0.85	204.424	0.982	0.072	206.388	0.982	0.072
Temporo-amygdala-orbitofrontal	0.96	1	0.328	213.984	0.988	0.077	215.028	0.988	0.077
Whole brain	3.23	1	0.072	218.243	0.994	0.075	217.016	0.994	0.075
AIC = Akaike Information Criterion, CFI = Comparative Fit Index, SRMR = Standardised Root Mean Square Residuals. This table indicates fit indices for two GenomicSEM models: a model where genetic correlations between networks and general cognitive abilities are estimated freely-varying, and another model where correlation magnitudes are forced to be the same. ∆ χ2 is the difference in χ2 values be…

### Sheet: STable 6
Supplementary Table 6. Fit indices for the adjusted comparison between freely-varying or constrained correlations with general cognitive ability between central executive and other networks
Comparison with central executive	χ2 test			constrained model			freely-varying model
	∆ χ2	∆ df	p	AIC	CFI	SRMR	AIC	CFI	SRMR
Cingulo-opercular	0.72	1	0.4	209.868	0.988	0.073	211.148	0.988	0.074
Default Mode	-1.3	1	1	197.076	0.994	0.075	200.375	0.994	0.075
Hippocampal-diencephalic	1.6	1	0.21	202.065	0.974	0.075	202.466	0.974	0.074
Multiple Demand	-1.01	1	1	198.893	0.993	0.073	201.906	0.993	0.073
P-FIT	-2.65	1	1	214.258	0.995	0.075	218.904	0.995	0.075
Salience	-0.04	1	1	214.107	0.976	0.074	216.149	0.976	0.073
Sensorimotor	0.64	1	0.42	205.032	0.982	0.073	206.388	0.982	0.072
Temporo-amygdala-orbitofrontal	-1.61	1	1	211.416	0.988	0.077	215.028	0.988	0.077
Whole brain	-0.44	1	1	214.577	0.994	0.075	217.016	0.994	0.07
AIC = Akaike Information Criterion, CFI = Comparative Fit Index, SRMR = Standardised Root Mean Square Residuals. This table indicates fit indices for two GenomicSEM models in which correlation estimates have been adjusted for network size: (1) a model where genetic correlations between networks and general cognitive abilities are estimated freely-varying, and (2) another model where correlation m…

### Sheet: STable 7
Supplementary Table 7. Genetic correlations between three cognitive abilities and brain networks
Brain network	Cognitive trait	rg	SE	95% CI	p-value	FDR- adjusted p-value
Central executive	Matrix	0.2	0.09	0.03 - 0.37	0.0227	0.031
	Memory	0.12	0.04	0.04 - 0.19	0.0024	0.0193
	Symbol Digit	0.14	0.05	0.05 - 0.23	0.0024	0.0193
Cingulo-opercular	Matrix	0.19	0.1	0.01 - 0.38	0.0446	0.0558
	Memory	0.09	0.04	0.02 - 0.16	0.0131	0.022
	Symbol Digit	0.12	0.05	0.03 - 0.21	0.0083	0.019
Default Mode	Matrix	0.22	0.09	0.04 - 0.40	0.0151	0.0238
	Memory	0.11	0.04	0.03 - 0.19	0.0075	0.019
	Symbol Digit	0.14	0.04	0.05 - 0.23	0.0019	0.019
Hippocampal-diencephalic	Matrix	0.19	0.09	0.0008 - 0.37	0.0491	0.059
	Memory	0.03	0.04	-0.16	0.4866	0.487
	Symbol Digit	0.13	0.05	0.04 - 0.21	0.0052	0.0193
Multiple Demand	Matrix	0.17	0.09	-0.35	0.0593	0.0684
	Memory	0.11	0.04	0.03 - 0.19	0.0048	0.0193
	Symbol Digit	0.11	0.05	0.02 - 0.20	0.018	0.026
P-FIT	Matrix	0.23	0.09	0.06 - 0.40	0.0087	0.019
	Memory	0.11	0.04	0.04 - 0.19	0.0029	0.019
	Symbol Digit	0.12	0.05	0.03 - 0.21	0.0083	0.019
Salience	Matrix	0.13	0.09	-0.36	0.1619	0.17
	Memory	0.05	0.04	-0.14	0.16	0.17
	Symbol Digit	0.13	0.05	0.04 - 0.22	0.0063	0.019
Sensorimotor	Matrix	0.11	0.09	-0.34	0.2053	0.212
	Memory	0.09	0.04	0.01 - 0.17	0.0267	0.0348
	Symbol Digit	0.12	0.05	0.03 - 0.21	0.0104	0.0195
Temporo-amygdala-orbitofrontal	Matrix	0.24	0.09	0.07 - 0.41	0.0061	0.019
	Memory	0.1	0.04	0.02 - 0.17	0.0133	0.022
	Symbol Digit	0.11	0.05	0.02 - 0.20	0.0182	0.026
Whole brain	Matrix	0.23	0.09	0.06 - 0.40	0.009	0.019
	Memory	0.1	0.04	0.02 - 0.17	0.0099	0.02
	Symbol Digit	0.14	0.05	0.04 - 0.23	0.0036	0.019
This table shows genetic correlations (rg) between brain networks and three specific cognitive traits. SE stands for the standard error of the genetic correlation, 95% CI = 95% confidence interval, FDR adjusted p-value = false discovery rate adjusted p-value

### Sheet: STable 8
Supplementary Table 8. Canonical networks explain more variance than networks with randomly included volumes
Comparison with which network	Variance explained by the canonical network	No. of included volumes	Random network R2	Confidence interval
Central Executive	65.23	8	46.37	46.05 - 46.68
Salience	49.05	10	45.01	44.72 - 45.31
Cingulo-opercular	47.5	10	45.01	44.72 - 45.31
Hippocampal-diencephalic	47.63	12	43.99	43.72 - 44.25
Multiple Demand	55.23	12	43.99	43.72 - 44.25
Sensorimotor	55.42	12	43.99	43.72 - 44.25
Default Mode	51.78	16	42.61	42.38 - 42.83
Temporo-amygdala-orbitrofrontal	46.92	30	40.86	40.72 - 41.01
P-FIT	47.56	36	40.59	40.45 - 40.72
Note. Random networks have been simulated 800 times per number of randomly included volumes. Comparisons with canonical networks must be made for matching number of included volumes. For example, the central executive network, which is constituted of 8 volumes, must be compared to a network including 8 randomly selected volumes.

### Sheet: STable 9
Supplementary Table 9. Associations between brain volumes and potential covariates
Region	age	sex	time of year	x coordinate	y coordinate	z coordinate	site
Brain stem	-0.052	0.489	-0.002	0.016	-0.038	-0.064	0.032
Left accumbens area	-0.372	0.187	-0.002	-0.016	-0.133	0.045	0.117
Left amygdala	-0.296	0.351	0.001	-0.012	-0.064	0.022	0.063
Left bankssts	-0.123	0.257	0.003	0.008	-0.047	0.026	0.029
Left caudal anterior cingulate	-0.095	0.07	0.007	0.002	-0.034	0.053	0.01
Left caudal middle frontal	-0.149	0.257	-0.001	-0.002	-0.048	-0.066	0.031
Left caudate	-0.001	0.292	-0.008	-0.002	-0.05	-0.055	0.059
Left cuneus	-0.075	0.313	0.004	<0.001	-0.064	-0.03	0.047
Left DC	-0.202	0.461	-0.001	0.003	-0.096	-0.011	0.08
Left entorhinal	-0.036	0.23	-0.005	-0.011	-0.029	-0.037	0.022
Left frontal pole	-0.135	0.217	-0.004	0.003	-0.041	-0.005	0.003
Left fusiform	-0.161	0.374	-0.005	0.01	-0.074	0.004	0.046
Left hippocampus	-0.286	0.313	-0.001	0.007	-0.073	-0.01	0.055
Left inferior parietal	-0.161	0.284	-0.006	0.012	-0.068	0.015	0.046
Left inferior temporal	-0.127	0.41	-0.001	0.012	-0.067	0.015	0.045
Left insula	-0.023	0.456	-0.006	0.03	-0.053	-0.031	0.05
Left isthmus cingulate	-0.052	0.405	-0.004	0.026	-0.048	-0.034	0.044
Left lateral occipital	-0.137	0.419	0.006	0.006	-0.061	-0.022	0.046
Left lateral orbitofrontal	-0.164	0.405	0.002	0.016	-0.078	-0.031	0.055
Left lingual	-0.111	0.267	<0.001	0.005	-0.056	-0.056	0.03
Left medial orbitofrontal	-0.134	0.394	-0.003	<0.001	-0.078	0.012	0.049
Left middle temporal	-0.178	0.412	0.002	0.004	-0.071	0.03	0.055
Left pallidum	-0.097	0.399	0.003	0.006	-0.05	-0.032	0.033
Left paracentral	-0.168	0.224	0.001	0.009	-0.084	0.029	0.064
Left parahippocampal	-0.154	0.073	-0.002	-0.003	-0.051	0.026	0.023
Left pars opercularis	-0.176	0.239	-0.009	0.01	-0.054	-0.024	0.023
Left pars orbitalis	-0.182	0.325	-0.003	0.007	-0.065	-0.006	0.048
Left pars triangularis	-0.182	0.287	-0.007	0.011	-0.06	-0.01	0.039
Left pericalcarine	-0.011	0.247	0.003	-0.004	-0.063	-0.058	0.039
Left postcentral	-0.143	0.321	-0.005	0.001	-0.067	-0.031	0.049
Left posterior cingulate	-0.1	0.306	-0.003	0.002	-0.046	-0.018	0.045
Left precentral	-0.188	0.353	<0.001	-0.006	-0.069	-0.033	0.064
Left precuneus	-0.195	0.357	-0.004	0.012	-0.088	0.001	0.051
Left putamen	-0.177	0.4	-0.006	0.011	-0.064	-0.037	0.073
Left rostral anterior cingulate	-0.084	0.323	0.004	0.003	-0.057	0.014	0.045
Left rostral middle frontal	-0.193	0.422	-0.003	0.002	-0.056	-0.028	0.039
Left superior frontal	-0.203	0.408	-0.008	<0.001	-0.06	-0.07	0.046
Left superior parietal	-0.173	0.278	0.002	0.001	-0.07	-0.011	0.041
Left superior temporal	-0.176	0.396	-0.001	0.001	-0.064	0.01	0.05
Left supramarginal	-0.128	0.398	-0.002	0.019	-0.058	-0.007	0.035
Left thalamus proper	-0.276	0.367	-0.001	0.018	-0.09	-0.026	0.063
Left transverse temporal	-0.048	0.227	0.008	0.009	-0.055	-0.023	0.032
Right accumbens area	-0.303	0.246	-0.004	0.005	-0.104	0.021	0.085
Right amygdala	-0.21	0.414	-0.006	0.017	-0.061	-0.049	0.071
Right bankssts	-0.135	0.228	-0.002	-0.011	-0.065	0.021	0.042
Right caudal anterior cingulate	-0.099	0.11	-0.002	-0.005	-0.041	0.032	0.032
Right caudal middle frontal	-0.135	0.244	-0.001	0.006	-0.049	-0.063	0.029
Right caudate	0.029	0.318	-0.007	0.014	-0.027	-0.071	0.046
Right cuneus	-0.039	0.344	0.006	0.003	-0.046	-0.047	0.035
Right DC	-0.214	0.46	-0.003	0.006	-0.087	-0.029	0.068
Right entorhinal	-0.022	0.22	-0.01	0.01	-0.038	-0.024	0.03
Right frontal pole	-0.102	0.235	-0.006	-0.009	-0.052	-0.004	0.023
Right fusiform	-0.165	0.41	-0.004	0.001	-0.063	-0.026	0.043
Right hippocampus	-0.287	0.293	-0.007	-0.003	-0.072	-0.025	0.054
Right inferior parietal	-0.177	0.375	-0.008	0.007	-0.067	0.008	0.047
Right inferior temporal	-0.13	0.419	-0.001	0.016	-0.063	-0.016	0.051
Right insula	-0.037	0.485	-0.007	0.014	-0.054	-0.017	0.058
Right isthmus cingulate	-0.053	0.348	-0.005	-0.011	-0.041	-0.041	0.032
Right lateral occipital	-0.12	0.442	-0.003	0.009	-0.053	-0.047	0.046
Right lateral orbitofrontal	-0.153	0.392	0.002	0.004	-0.085	-0.024	0.065
Right lingual	-0.08	0.252	-0.002	-0.003	-0.042	-0.071	0.015
Right medial orbitofrontal	-0.15	0.407	0.001	0.012	-0.099	-0.011	0.082
Right middle temporal	-0.182	0.415	0.001	0.007	-0.067	0.002	0.054
Right pallidum	-0.077	0.399	0.003	0.026	-0.06	-0.038	0.045
Right paracentral	-0.149	0.266	0.003	-0.006	-0.073	0.029	0.059
Right parahippocampal	-0.138	0.108	-0.006	-0.019	-0.048	0.015	0.018
Right pars opercularis	-0.165	0.258	-0.007	-0.014	-0.053	-0.031	0.038
Right pars orbitalis	-0.196	0.315	-0.003	0.009	-0.06	-0.019	0.045
Right pars triangularis	-0.176	0.307	0.001	-0.007	-0.055	-0.019	0.041
Right pericalcarine	0.014	0.256	0.005	0.012	-0.055	-0.06	0.017
Right postcentral	-0.14	0.295	0.001	0.002	-0.071	-0.022	0.059
Right posterior cingulate	-0.129	0.281	-0.002	-0.003	-0.059	-0.011	0.057
Right precentral	-0.182	0.344	<0.001	0.003	-0.067	-0.036	0.071
Right precuneus	-0.168	0.398	-0.003	0.01	-0.073	-0.014	0.04
Right putamen	-0.176	0.395	-0.007	0.007	-0.053	-0.052	0.067
Right rostral anterior cingulate	-0.071	0.274	0.003	<0.001	-0.069	0.031	0.064
Right rostral middle frontal	-0.179	0.428	-0.001	0.009	-0.06	-0.024	0.054
Right superior frontal	-0.193	0.406	-0.006	0.002	-0.067	-0.061	0.05
Right superior parietal	-0.186	0.295	-0.002	0.01	-0.078	-0.018	0.051
Right superior temporal	-0.185	0.348	-0.003	0.001	-0.076	-0.005	0.06
Right supramarginal	-0.135	0.342	0.003	0.001	-0.069	-0.015	0.047
Right thalamus proper	-0.24	0.422	-0.002	-0.014	-0.071	-0.054	0.062
Right transverse temporal	-0.047	0.224	0.009	-0.004	-0.059	-0.01	0.045
Region	age	sex	time of year	x coordinate	y coordinate	z coordinate	site
Average association:	-0.14 (0.07)	0.33 (0.09)	-0.002 (0.004)	0.004 (0.01)	-0.06 (0.02)	-0.02 (0.03)	0.05 (0.02)
r (SD)
We pre-registered an arbitrary cut-off of r = .10 to include covariates in the GWAS. Therefore, only age and sex (of the covariates displayed in this table) were included as covariates in the GWAS.

### Sheet: STable 10
Supplementary Table 10. Genetic quality control exclusion criteria resulting in a total GWAS sample of 36,778 out of 39,947 participants
Exclusion criterion	Excluded	Remaining
No genetic data	990	38957
Non-European	919	38038
Failed quality assurance by UK Biobank	72	37966
High missingness rates	204	37762
Relatedness within the sample	956	36806
Mismatch between biological and self-reported sex	28	36,778 (final)
